# A quantitative biophysical principle to explain the 3D cellular connectivity in curved epithelia

**DOI:** 10.1101/2020.02.19.955567

**Authors:** Pedro Gómez-Gálvez, Pablo Vicente-Munuera, Samira Anbari, Antonio Tagua, Carmen Gordillo-Vázquez, Jesús A. Andrés-San Román, Daniel Franco-Barranco, Ana M. Palacios, Antonio Velasco, Carlos Capitán-Agudo, Clara Grima, Valentina Annese, Ignacio Arganda-Carreras, Rafael Robles, Alberto Márquez, Javier Buceta, Luis M. Escudero

## Abstract

Epithelial cell organization and the mechanical stability of tissues are closely related. In this context, it has been recently shown that packing optimization in bended/folded epithelia is achieved by a surface tension energy minimization mechanism that leads to a novel cellular shape: the *scutoid*. However, further cellular and tissue level implications of this new developmental paradigm remain unknown. Here we focus on the relationship between this complex cellular shape and the connectivity between cells. We address this problem using a combination of computational, experimental, and biophysical approaches in tubular epithelia. In particular, we examine how energy drivers affect the three-dimensional packing of these tissues. We challenge our biophysical model by reducing the cell adhesion in epithelial cells. As a result, we observed an increment on the cell apico-basal intercalation propensity that correlated with a decrease of the energy barrier necessary to connect with new cells. We conclude that tubular epithelia satisfy a quantitative biophysical principle, that links tissue geometry and energetics with the average cellular connectivity.
