## Supplementary material for "A quantitative biophysical principle to explain the 3D cellular connectivity in curved epithelia": Table S1

### Sheet: Glands properties
			n	nval	sb	sb*	proportion of scutoids	i	n3D	apical area (µm2)	basal area (µm2)	cell surface area (µm2)	Ra (µm)	h (µm)	h* (µm)	lateral cell area (µm2)	cell volume (µm3)	Rb (µm)	Rb* (µm)
	wt salivary glands	mean	63.85	48.95	8.47267	8.47267	0.715167	1.14509	6.558	903.168	6332.4	21391	9.52534	69.8943	69.8943	14155.5	192491	79.4197	79.4197
		s.d.	11.2964	9.9867	1.09501	1.09501	0.11782	0.331588	0.180062	299.812	1332.72	3917.12	1.50277	6.11585	6.11585	2472.95	53017.5	6.85885	6.85885
	ΔEcad salivary glands	mean	91.6	68	8.36164	7.38011	0.652668	1.05998	6.54265	674.744	5201.85	17866.5	10.112	73.7007	63.9843	11990.6	144886	83.8127	74.0962
		sd.	16.5677	12.5433	1.03236	0.813537	0.142373	0.394094	0.194861	120.676	786.246	2776.7	1.00539	6.15724	5.5612	1966.84	32259.2	6.13034	5.76841
		s.d.	standard deviation of the mean	sb	basal surface ratio (Rb /Ra)	sb*	effective basal surface ratio (Rb*/Ra)
		n	total number of cells	Ra	apical radius	i	proportion of apico-basal transitions
		nval	total number of valid cells	h	cell height	h*	effective cell height
		n3d	number of 3D neighbors	Rb	basal radius	Rb*	effective basal radius
			n	nval	sb	sb*	proportion of scutoids	i	n3D	apical area (µm2)	basal area (µm2)	cell surface area (µm2)	Ra (µm)	h (µm)	h* (µm)	lateral cell area (µm2)	cell volume (µm3)	Rb (µm)	Rb* (µm)
	wt vs. ΔEcad	test	t-test	t-test	t-test	t-test	t-test	t-test	t-test	Wilcoxon	t-test	t-test	t-test	Wilcoxon	Wilcoxon	t-test	t-test	Wilcoxon	t-test
		p-value	8.83149e-06	0.000101984	0.793658	0.00941507	0.211675	0.531089	0.825256	0.0146193	0.0201614	0.0171265	0.277716	0.0615184	0.0175039	0.0229317	0.0148552	0.0822176	0.0443252
	p-value	<0,001***
		<0,01**
		<0,05*

### Sheet: Stats polygon distributions
		χ-square test (polygon distributions)
	sample 1	sample 2	pval	χ-squared	pval.adj	significance		Comparison using 5-, 6- and 7-sided polygons
	voronoi 8 s=1	voronoi 8 s=1.75	0.999985	36.4115	0.999985	n.s.
	voronoi 8 s=1	wt salivary glands apical	0.633312	73.178	0.775987	n.s.		H0-Null Hyphotesis: compared tissues are similar
	voronoi 8 s=1	wt salivary glands basal	0.0512034	99.4472	0.107527	n.s.		H1-Alternative hyphotesis : compared tissues are different
	voronoi 8 s=1	ΔEcad salivary glands apical	0.999881	26.4469	0.999985	n.s.
	wt salivary glands apical	wt salivary glands basal	1.6171e-05	141.085	0.000113197	***		Note: H0 is always an equality hyphotesis. We refuse H0 if p value is less than 0.05
	wt salivary glands apical	ΔEcad salivary glands apical	0.283622	63.6751	0.458159	n.s.
	voronoi 8 s=1.75	wt salivary glands basal	0.0816621	95.9763	0.142909	n.s.
	voronoi 8 s=1	voronoi 8 s=10	0.0208489	105.479	0.0486473	*
		Polygon distributions
			4	5	6	7	8
	ΔEcad salivary glands apical	mean	0.0168674	0.212958	0.531308	0.217061	0.0203128
		s.d.	0.0165696	0.0231997	0.0378674	0.0179034	0.0187446
	ΔEcad salivary glands basal	mean	0.0109467	0.206436	0.562794	0.202951	0.0153801
		s.d.	0.0149388	0.0494058	0.101159	0.0371287	0.0143165
	wt salivary glands apical	mean	0.0182055	0.24596	0.496438	0.210519	0.0265825
		s.d.	0.0166742	0.0567248	0.0556113	0.0455122	0.0220132
	wt salivary glands basal	mean	0.00981899	0.205588	0.580825	0.191488	0.01228
		s.d.	0.0159698	0.0399505	0.0902456	0.0501255	0.0161709
	voronoi 8 s=1	mean	0.00733902	0.241257	0.515507	0.217036	0.0185673
		s.d.	0.00919907	0.0215899	0.048576	0.0279454	0.00719169
	voronoi 8 s=1.75	mean	0.0165592	0.23279	0.510861	0.216269	0.0223475
		s.d.	0.0103501	0.0229825	0.0445376	0.0266795	0.0109045
	voronoi 8 s=10	mean	0.104308	0.276976	0.312163	0.194971	0.0755711
		s.d.	0.0234213	0.0307155	0.0410458	0.0257592	0.021591

### Sheet: Kolgomorov
		α	β0	Νmax	δ	s0	<n3d (s=10)>
	voronoi 1	0.99	0.45	33.97	0.00068	6.01	10.8621
	voronoi 2	0.66	0.29	19	0.0016	1	10.7745
	voronoi 3	0.47	0.24	18	0.0041	1	10.7356
	voronoi 4	0.39	0.2	17	0.0057	1	10.7872
	voronoi 5	0.34	0.17	16	0.008	1	10.8024
	voronoi 6	0.28	0.14	16	0.014	1	10.7779
	voronoi 7	0.25	0.12	16	0.019	1	10.7629
	voronoi 8	0.21	0.1	16	0.026	1	10.7591
	voronoi 9	0.21	0.11	17	0.022	1	10.7744
	voronoi 10	0.2	0.11	17	0.023	1	10.775
		α	β0	Νmax	δ	s0	<n3d (s=10)>
	wt salivary glands (s=6.5)	0.99	0.62	11.33	0.0095	1.03	6.54
	ΔEcad salivary glands (s=5.5)	0.16	0.41	16.24	0.039	5.24	6.47
	voronoi 8 (s=1.75)	0.2	0.04	13.45	6.25	1.75	6.72

### Sheet: Spreading
		s=1.25	s=1.5	s=1.75	s=2	s=2.25	s=2.5	s=2.75	s=3	s=3.25	s=3.5	s=3.75	s=4	s=4.25	s=4.5	s=4.75	s=5	s=5.25	s=5.5	s=5.75	s=6	s=6.25	s=6.5	s=6.75	s=7	s=7.25	s=7.5	s=7.75	s=8	s=8.25	s=8.5	s=8.75	s=9	s=9.25	s=9.5	s=9.75	s=10
	voronoi 1	0.0117	0.0196	0.0243	0.0273	0.0305	0.0322	0.0333	0.0344	0.0351	0.0363	0.0366	0.037	0.0375	0.0375	0.0375	0.0383	0.039	0.0395	0.0398	0.0401	0.0398	0.0401	0.0401	0.0405	0.0408	0.0408	0.0408	0.0414	0.0418	0.0417	0.0416	0.0414	0.0415	0.0419	0.0412	0.0414
	voronoi 2	0.0093	0.0162	0.0204	0.0239	0.0259	0.0271	0.0296	0.0307	0.0318	0.0326	0.0331	0.0335	0.0342	0.0345	0.0342	0.0347	0.0356	0.0351	0.0342	0.0343	0.0345	0.0344	0.0344	0.0342	0.0341	0.034	0.0343	0.0343	0.034	0.0344	0.0344	0.0347	0.0345	0.0346	0.0344	0.0342
	voronoi 3	0.0078	0.0139	0.0182	0.0218	0.0241	0.0256	0.0275	0.0285	0.0292	0.029	0.0294	0.0296	0.0304	0.0311	0.0318	0.032	0.0319	0.0317	0.032	0.032	0.0323	0.032	0.0321	0.0318	0.0316	0.0315	0.0321	0.0328	0.0325	0.0329	0.0329	0.0328	0.0331	0.0331	0.0332	0.0333
	voronoi 4	0.0072	0.0127	0.0172	0.0199	0.0217	0.0238	0.0252	0.0252	0.0256	0.0265	0.0266	0.0279	0.0278	0.0279	0.0283	0.0291	0.0294	0.0297	0.0291	0.0289	0.0297	0.0301	0.03	0.0304	0.0306	0.0304	0.0298	0.0301	0.0307	0.0308	0.0307	0.031	0.0307	0.0311	0.0311	0.0313
	voronoi 5	0.007	0.012	0.0161	0.0195	0.0205	0.0221	0.0233	0.0234	0.0238	0.0247	0.025	0.0255	0.0253	0.0259	0.0264	0.0271	0.027	0.0274	0.0281	0.0286	0.0287	0.0291	0.0296	0.0295	0.0298	0.0303	0.0302	0.0304	0.0308	0.0311	0.031	0.0308	0.0309	0.0307	0.0308	0.0308
	voronoi 6	0.0064	0.011	0.0148	0.0185	0.0202	0.0216	0.022	0.0224	0.0231	0.0234	0.0238	0.0245	0.0242	0.0248	0.0253	0.0261	0.0264	0.0268	0.027	0.0275	0.0282	0.0283	0.0285	0.0283	0.0286	0.0289	0.0291	0.0293	0.0292	0.0295	0.0298	0.0296	0.0295	0.0297	0.0299	0.0297
	voronoi 7	0.0059	0.0106	0.0143	0.0179	0.0196	0.0206	0.0209	0.0214	0.0218	0.0223	0.0224	0.0228	0.023	0.0237	0.0245	0.0255	0.0259	0.0271	0.0269	0.0266	0.0269	0.0273	0.0277	0.0276	0.0277	0.0284	0.0289	0.0288	0.0286	0.029	0.0287	0.0289	0.0291	0.0295	0.0298	0.0295
	voronoi 8	0.0055	0.0101	0.0138	0.0169	0.0187	0.0196	0.0199	0.0203	0.0207	0.0209	0.0216	0.0223	0.0224	0.023	0.0238	0.0247	0.0254	0.0262	0.0266	0.0265	0.0267	0.0269	0.027	0.0274	0.027	0.0276	0.0278	0.0277	0.0276	0.0278	0.0278	0.0279	0.028	0.0284	0.0285	0.0285
	voronoi 9	0.005	0.0097	0.0136	0.0167	0.0179	0.0188	0.0184	0.0192	0.0198	0.0201	0.021	0.0215	0.0223	0.0229	0.0243	0.0248	0.0252	0.0257	0.0263	0.026	0.0263	0.0268	0.0268	0.0268	0.0271	0.0274	0.0278	0.0273	0.0273	0.0274	0.0272	0.0269	0.0277	0.0279	0.0278	0.0278
	voronoi 10	0.0044	0.0095	0.0136	0.0165	0.0175	0.018	0.018	0.0183	0.0187	0.0195	0.0203	0.0208	0.0216	0.0228	0.0238	0.0243	0.0252	0.0252	0.0254	0.0253	0.0259	0.0262	0.0269	0.0268	0.027	0.0271	0.0275	0.0275	0.0274	0.0274	0.027	0.0269	0.0265	0.0267	0.0272	0.0274
		s=8.47
	wt salivary glands	0.012
		s=7.38
	ΔEcad salivary glands	0.011
